# Single-cell RNA-seq analysis reveals penaeid shrimp hemocyte subpopulations and cell differentiation process

**DOI:** 10.1101/2021.01.10.426076

**Authors:** Keiichiro Koiwai, Takashi Koyama, Soichiro Tsuda, Atsushi Toyoda, Kiyoshi Kikuchi, Hiroaki Suzuki, Ryuji Kawano

## Abstract

Crustacean aquaculture is expected to be a major source of fishery commodities in the near future. Hemocytes are key players of the immune system in shrimps; however, their classification, maturation, and differentiation are still under debate. To date, only discrete and inconsistent information on the classification of shrimp hemocytes has been reported, showing that the morphological characteristics are not sufficient to resolve their actual roles. Our present study using single-cell RNA sequencing, revealed nine types of hemocytes of *Marsupenaeus japonicus* based on their transcriptional profiles. We identified markers of each subpopulation and the differentiation pathways involved in their maturation. We also discovered cell growth factors that might play crucial roles in hemocyte differentiation. Different immune roles among these subpopulations were suggested from the analysis of differentially expressed immune-related genes. These results provide a unified classification of shrimp hemocytes, which improves the understanding of its immune system.
