## Supplementary material for "Single-cell RNA-seq analysis reveals penaeid shrimp hemocyte subpopulations and cell differentiation process": DatasetS2

### Sheet: predicted markers
Dataset S2. Predicted markers on each cluster.
Single-cell RNA-seq analysis reveals penaeid shrimp hemocyte subpopulations and cell differentiation process
Keiichiro Koiwai a, *, Takashi Koyama b, c, Soichiro Tsuda d, Atsushi Toyoda e, Kiyoshi Kikuchi b, Hiroaki Suzuki f, Ryuji Kawano a
a Department of Biotechnology and Life Science, Tokyo University of Agriculture and Technology, Koganei, Tokyo 184-8588, Japan
b Fisheries Laboratory, Graduate School of Agricultural and Life Sciences, The University of Tokyo, Hamamatsu, Shizuoka 431-0214, Japan
c Graduate School of Fisheries and Environmental Sciences, Nagasaki University, Bunkyo-machi, Nagasaki, Nagasaki 852-8521, Japan
d bitBiome Inc., Waseda University Incubation Center, Nishiwaseda, Shinjuku, Tokyo 169-0051, Japan
e Advanced Genomics Center, National Institute of Genetics, Mishima, Shizuoka 411-8540, Japan
f Department of Precision Mechanics, Faculty of Science and Engineering, Chuo University, Bunkyo, Tokyo 112-8551, Japan
*To whom correspondence should be addressed. Email: koiwai@go.tuat.ac.jp
Seurat result							blast result
Query	cluster	p value	avg_logFC	pct.1	pct.2	p value adjusted	accession No. and protein name [scientific name]	Identity
Mj-6091	Hem1	0	1.49932	0.969	0.546	0	N/A
Mj-8824	Hem1	0	1.56688	0.831	0.188	0	XP_027216930.1 histone acetyltransferase KAT6A-like isoform X1 [Penaeus vannamei]	100
Mj-10041	Hem1	3.33603e-189	1.16707	0.892	0.45	6.40884e-185	N/A
Mj-11105	Hem1	9.20051e-212	1.2142	0.738	0.313	1.76751e-207	N/A
Mj-13130	Hem1	7.09967e-281	1.25295	0.985	0.708	1.36392e-276	N/A
Mj-16699	Hem1	9.60397e-176	1.09899	0.908	0.601	1.84502e-171	XP_027224780.1 sodium- and chloride-dependent GABA transporter 2-like [Penaeus vannamei]	100
Mj-18644	Hem1	5.22375e-295	1.3726	0.908	0.387	1.00353e-290	XP_027228429.1 polypyrimidine tract-binding protein 1-like isoform X5 [Penaeus vannamei]	98.58
Mj-16280	Hem2	0	2.75078	0.987	0.176	0	ABD92928.1 hemocyte transglutaminase [Penaeus japonicus]	99.74
Mj-16290	Hem2	0	1.37118	0.82	0.048	0	ABD92928.1 hemocyte transglutaminase [Penaeus japonicus]	99.74
Mj-19542	Hem2	0	1.60338	0.97	0.207	0	XP_027222071.1 uncharacterized protein LOC113814237 [Penaeus vannamei]	73.48
Mj-21219	Hem2	0	2.11678	0.544	0.068	0	ABD92928.1 hemocyte transglutaminase [Penaeus japonicus]	99.74
Mj-28259	Hem2	0	1.8847	0.998	0.258	0	XP_027222071.1 uncharacterized protein LOC113814237 [Penaeus vannamei]	72.73
Mj-28260	Hem2	0	1.01488	0.857	0.158	0	XP_027216241.1 uncharacterized protein LOC113808957 [Penaeus vannamei]	75.89
Mj-1602	Hem3	0	1.084	0.981	0.563	0	XP_027225552.1 tubulointerstitial nephritis antigen-like isoform X2 [Penaeus vannamei]	83.44
Mj-2289	Hem4	0	1.00071	0.71	0.096	0	ROT77982.1 hypothetical protein [Penaeus vannamei]	35.62
Mj-20156	Hem4	0	2.49097	0.996	0.328	0	BBC20610.1 hypothetical protein [Penaeus japonicus]	99.13
Mj-24074	Hem4	0	1.8638	0.685	0.132	0	BBC20610.1 hypothetical protein [Penaeus japonicus]	72.12
Mj-24075	Hem4	0	1.2395	0.527	0.064	0	BBC20610.1 hypothetical protein [Penaeus japonicus]	68.27
Mj-1856	Hem5	0	2.95607	0.859	0.383	0	BAC57467.1 c-type lysozyme [Penaeus japonicus]	100
Mj-4390	Hem5	1.08367e-280	1.20288	0.685	0.121	2.08184e-276	BBA54307.1 viral responsive protein [Penaeus japonicus]	99.32
Mj-7260	Hem5	8.41001e-268	1.15716	0.598	0.039	1.61565e-263	XP_027239008.1 fibrous sheath CABYR-binding protein-like isoform X1 [Penaeus vannamei]	98.86
Mj-18354	Hem5	0	1.77336	0.75	0.016	0	ROT72998.1 chitin binding-like protein [Penaeus vannamei]	79.2
Mj-23573	Hem5	0	1.65182	0.728	0.012	0	ROT72998.1 chitin binding-like protein [Penaeus vannamei]	79.2
Mj-23779	Hem5	0	1.55963	0.935	0.162	0	ANA91278.1 ALF-A1 [Penaeus japonicus]	100
Mj-24334	Hem5	3.30205e-300	1.24902	0.793	0.152	6.34358e-296	ROT67304.1 PDGF/VEGF-related factor 1 [Penaeus vannamei]	59.62
Mj-25796	Hem5	6.96443e-265	1.12822	0.533	0.046	1.33794e-260	ROT74649.1 hypothetical protein [Penaeus vannamei]	94.12
Mj-3213	Hem7	0	1.0355	0.982	0.631	0	AQW41378.1 selenium-dependent glutathione peroxidase [Penaeus monodon]	89.66
Mj-3847	Hem7	0	1.94113	0.941	0.069	0	QJQ72429.1 BigPEN [Penaeus vannamei]	65.19
Mj-7049	Hem7	0	1.43915	0.912	0.345	0	ANA91279.1 ALF-C1 [Penaeus japonicus]	100
Mj-19602	Hem7	0	1.0521	0.735	0.296	0	AAP92779.1 hemocyte kazal-type proteinase inhibitor [Penaeus monodon]	69.39
Mj-26083	Hem7	0	1.89795	0.953	0.069	0	QJQ72429.1 BigPEN [Penaeus vannamei]	65.19
Mj-25913	Hem8	0	1.13579	0.726	0.139	0	AGH68885.1 kazal type protease inhibitor [Penaeus monodon]	68.78
Mj-1653	Hem9	0	1.69244	1	0.629	0	XP_027221413.1 insulin-like growth factor-binding protein-related protein 1 [Penaeus vannamei]	63.16
Mj-18305	Hem9	0	1.82923	1	0.418	0	AAP92779.1 hemocyte kazal-type proteinase inhibitor [Penaeus monodon]	77.29
Mj-18731	Hem9	0	1.07997	0.519	0.128	0	N/A
Mj-19606	Hem9	0	2.7467	0.997	0.165	0	ROT81331.1 crustacean hematopoietic factor-like protein [Penaeus vannamei]	79.17
Mj-19618	Hem9	0	2.49331	0.962	0.138	0	AJI42795.1 crustacean hematopoietic factor-like protein [Penaeus vannamei]	79.17
Mj-20224	Hem9	0	1.31382	0.926	0.374	0	ACF28464.1 single whey acidic protein domain-containing protein isoform 1 [Penaeus monodon]	67.31
Mj-20968	Hem9	0	1.10816	1	0.788	0	AMH87234.1 penaeidin-II [Penaeus japonicus]	98.65
Mj-21130	Hem9	0	2.68869	1	0.166	0	AJI42795.1 crustacean hematopoietic factor-like protein [Penaeus vannamei]	78.69
