## Supplementary material for "Single-cell RNA-seq analysis reveals penaeid shrimp hemocyte subpopulations and cell differentiation process": DatasetS3

### Sheet: cell cycle
Dataset S3. Cell cycle associate genes predicted by blast searching of assembled genes against Drosophila melanogaster's genes.
Single-cell RNA-seq analysis reveals penaeid shrimp hemocyte subpopulations and cell differentiation process
Keiichiro Koiwai a, *, Takashi Koyama b, c, Soichiro Tsuda d, Atsushi Toyoda e, Kiyoshi Kikuchi b, Hiroaki Suzuki f, Ryuji Kawano a
a Department of Biotechnology and Life Science, Tokyo University of Agriculture and Technology, Koganei, Tokyo 184-8588, Japan
b Fisheries Laboratory, Graduate School of Agricultural and Life Sciences, The University of Tokyo, Hamamatsu, Shizuoka 431-0214, Japan
c Graduate School of Fisheries and Environmental Sciences, Nagasaki University, Bunkyo-machi, Nagasaki, Nagasaki 852-8521, Japan
d bitBiome Inc., Waseda University Incubation Center, Nishiwaseda, Shinjuku, Tokyo 169-0051, Japan
e Advanced Genomics Center, National Institute of Genetics, Mishima, Shizuoka 411-8540, Japan
f Department of Precision Mechanics, Faculty of Science and Engineering, Chuo University, Bunkyo, Tokyo 112-8551, Japan
*To whom correspondence should be addressed. Email: koiwai@go.tuat.ac.jp
Query	accession No.	Identity	e-value	Bit Score	celltype	Annotation Symbol	Gene Symbol
Mj-294	FBgn0029881	86.36	3e-20	53.3	G2/M	CG3973	pigs
Mj-384	FBgn0003041	23.48	5e-05	51	G2/M	CG8114	pbl
Mj-480	FBgn0015391	67.39	0	292	G2/M	CG11397	glu
Mj-687	FBgn0034657	39.33	1e-22	78	G2/M	CG17952	LBR
Mj-2056	FBgn0003346	58	7e-28	53.8	G2/M	CG9999	RanGAP
Mj-7005	FBgn0037613	44.68	1e-66	48.7	G2/M	CG9790	Cks85A
Mj-7287	FBgn0034282	73.02	2e-55	216	G2/M	CG5784	Mapmodulin
Mj-9922	FBgn0002673	60	1e-38	45.5	G2/M	CG4965	twe
Mj-9922	FBgn0003525	85.71	9e-16	32.7	G2/M	CG1395	stg
Mj-3933	FBgn0278608	80.43	1e-54	96.8	G2/M	CG12223	Dsp1
Mj-13141	FBgn0003607	66.67	2e-08	31.8	G2/M	CG8409	Su(var)205
Mj-13141	FBgn0030082	69.44	8e-49	130	G2/M	CG7041	HP1b
Mj-13141	FBgn0039019	61.76	2e-25	66.1	G2/M	CG6990	HP1c
Mj-13330	FBgn0035769	48.15	2e-10	39.1	G2/M	CG8591	CTCF
Mj-14904	FBgn0035769	36.73	1e-06	41.8	G2/M	CG8591	CTCF
Mj-15216	FBgn0004106	70.83	1e-26	35.4	G2/M	CG5363	Cdk1
Mj-15510	FBgn0035769	48.15	2e-10	39.1	G2/M	CG8591	CTCF
Mj-16336	FBgn0037613	52.94	1e-05	46.9	G2/M	CG9790	Cks85A
Mj-16634	FBgn0002673	60	1e-38	45.5	G2/M	CG4965	twe
Mj-16634	FBgn0003525	85.71	1e-15	32.7	G2/M	CG1395	stg
Mj-20837	FBgn0278608	86.67	1e-57	108	G2/M	CG12223	Dsp1
Mj-27795	FBgn0003607	66.67	1e-08	31.8	G2/M	CG8409	Su(var)205
Mj-27795	FBgn0030082	63.83	4e-49	84.5	G2/M	CG7041	HP1b
Mj-27795	FBgn0039019	61.76	3e-26	66.1	G2/M	CG6990	HP1c
Mj-27796	FBgn0003607	66.67	1e-08	31.8	G2/M	CG8409	Su(var)205
Mj-27796	FBgn0039019	61.76	2e-25	66.1	G2/M	CG6990	HP1c
Mj-30176	FBgn0029881	86.36	7e-21	53.3	G2/M	CG3973	pigs
Mj-14511	FBgn0052251	57.89	2e-16	27.7	S	CG32251	Claspin
Mj-17018	FBgn0032906	59.09	4e-27	37.3	S	CG9273	RPA2
Mj-17567	FBgn0003479	82.76	1e-122	123	S	CG7948	spn-A
