## Supplementary material for "Single-cell RNA-seq analysis reveals penaeid shrimp hemocyte subpopulations and cell differentiation process": DatasetS4

### Sheet: cell type
Dataset S4. Cell type marker genes predicted by blast searching of assembled genes against Drosophila melanogaster's genes.
Single-cell RNA-seq analysis reveals penaeid shrimp hemocyte subpopulations and cell differentiation process
Keiichiro Koiwai a, *, Takashi Koyama b, c, Soichiro Tsuda d, Atsushi Toyoda e, Kiyoshi Kikuchi b, Hiroaki Suzuki f, Ryuji Kawano a
a Department of Biotechnology and Life Science, Tokyo University of Agriculture and Technology, Koganei, Tokyo 184-8588, Japan
b Fisheries Laboratory, Graduate School of Agricultural and Life Sciences, The University of Tokyo, Hamamatsu, Shizuoka 431-0214, Japan
c Graduate School of Fisheries and Environmental Sciences, Nagasaki University, Bunkyo-machi, Nagasaki, Nagasaki 852-8521, Japan
d bitBiome Inc., Waseda University Incubation Center, Nishiwaseda, Shinjuku, Tokyo 169-0051, Japan
e Advanced Genomics Center, National Institute of Genetics, Mishima, Shizuoka 411-8540, Japan
f Department of Precision Mechanics, Faculty of Science and Engineering, Chuo University, Bunkyo, Tokyo 112-8551, Japan
*To whom correspondence should be addressed. Email: koiwai@go.tuat.ac.jp
Query	accession No.	Identity	e-value	Bit Score	celltype	Annotation Symbol	Gene Symbol
Mj-7095	FBgn0041180	56.67	8e-57	47.3	Prohemocyte	CG10363	Tep4
Mj-15982	FBgn0041180	56.67	4e-57	47.3	Prohemocyte	CG10363	Tep4
Mj-16137	FBgn0041180	62.5	1e-56	25.8	Prohemocyte	CG10363	Tep4
Mj-21032	FBgn0041180	56.67	2e-56	47.3	Prohemocyte	CG10363	Tep4
Mj-6	FBgn0029167	62	3e-100	63.4	Plasmatocyte	CG7002	Hml
Mj-1910	FBgn0243514	66.67	1e-08	27.6	Plasmatocyte	CG6124	eater
Mj-7034	FBgn0003118	90.91	1e-77	131	Plasmatocyte	CG17077	pnt
Mj-14846	FBgn0086758	60.38	8e-16	85.8	Plasmatocyte	CG31666	chinmo
Mj-15730	FBgn0003118	90.91	1e-77	131	Plasmatocyte	CG17077	pnt
Mj-15894	FBgn0011828	52	3e-27	39.6	Plasmatocyte	CG12002	Pxn
Mj-16578	FBgn0000299	66.67	7e-05	25.8	Plasmatocyte	CG4145	Col4a1
Mj-16806	FBgn0259176	62.5	5e-17	90	Plasmatocyte	CG42281	bun
Mj-17212	FBgn0039938	60	6e-29	129	Plasmatocyte	CG11153	Sox102F
Mj-18851	FBgn0029167	58.62	7e-11	54.2	Plasmatocyte	CG7002	Hml
Mj-24161	FBgn0029167	65.52	5e-20	49.6	Plasmatocyte	CG7002	Hml
Mj-673	FBgn0034005	63.64	3e-34	39.1	Lamellocyte	CG16827	ItgaPS4
Mj-673	FBgn0034880	76.92	2e-05	26.3	Lamellocyte	CG5372	ItgaPS5
Mj-1601	FBgn0004657	73.33	3e-52	26.3	Lamellocyte	CG1560	mys
Mj-1601	FBgn0010395	75	1e-13	22.6	Lamellocyte	CG1762	Itgbn
Mj-7034	FBgn0003118	90.91	1e-77	131	Lamellocyte	CG17077	pnt
Mj-7880	FBgn0004907	97.5	3e-110	96.4	Lamellocyte	CG17870	14-3-3zeta
Mj-7881	FBgn0004907	88.68	6e-50	118	Lamellocyte	CG17870	14-3-3zeta
Mj-13330	FBgn0015371	77.27	8e-62	142	Lamellocyte	CG11798	chn
Mj-15510	FBgn0015371	77.27	3e-62	142	Lamellocyte	CG11798	chn
Mj-15526	FBgn0010909	95.69	0	269	Lamellocyte	CG16973	msn
Mj-15589	FBgn0034005	63.64	4e-33	39.1	Lamellocyte	CG16827	ItgaPS4
Mj-15589	FBgn0034880	76.92	6e-05	26.3	Lamellocyte	CG5372	ItgaPS5
Mj-15730	FBgn0003118	90.91	1e-77	131	Lamellocyte	CG17077	pnt
Mj-17224	FBgn0004907	94.74	3e-62	83.5	Lamellocyte	CG17870	14-3-3zeta
Mj-17666	FBgn0010395	63.64	9e-07	24.4	Lamellocyte	CG1762	Itgbn
Mj-21312	FBgn0004657	73.33	1e-52	26.3	Lamellocyte	CG1560	mys
Mj-21312	FBgn0010395	75	2e-13	22.6	Lamellocyte	CG1762	Itgbn
Mj-1982	FBgn0002643	48.75	2e-10	67.5	Crystal Cell	CG8118	mam
Mj-5167	FBgn0002576	70	2e-07	49.2	Crystal Cell	CG1689	lz
Mj-16869	FBgn0283437	55.17	5e-23	37.3	Crystal Cell	CG42639	PPO1
Mj-17141	FBgn0283437	55.17	3e-23	37.3	Crystal Cell	CG42639	PPO1
Mj-17212	FBgn0039938	60	6e-29	129	Crystal Cell	CG11153	Sox102F
Mj-17537	FBgn0283437	55.17	1e-23	37.3	Crystal Cell	CG42639	PPO1
Mj-28086	FBgn0283437	55.17	5e-16	37.3	Crystal Cell	CG42639	PPO1
