## Supplementary material for "Single-cell RNA-seq analysis reveals penaeid shrimp hemocyte subpopulations and cell differentiation process": DatasetS5

### Sheet: cell growth factors
Dataset S5. Cell growth related genes from assembled genes.
Single-cell RNA-seq analysis reveals penaeid shrimp hemocyte subpopulations and cell differentiation process
Keiichiro Koiwai a, *, Takashi Koyama b, c, Soichiro Tsuda d, Atsushi Toyoda e, Kiyoshi Kikuchi b, Hiroaki Suzuki f, Ryuji Kawano a
a Department of Biotechnology and Life Science, Tokyo University of Agriculture and Technology, Koganei, Tokyo 184-8588, Japan
b Fisheries Laboratory, Graduate School of Agricultural and Life Sciences, The University of Tokyo, Hamamatsu, Shizuoka 431-0214, Japan
c Graduate School of Fisheries and Environmental Sciences, Nagasaki University, Bunkyo-machi, Nagasaki, Nagasaki 852-8521, Japan
d bitBiome Inc., Waseda University Incubation Center, Nishiwaseda, Shinjuku, Tokyo 169-0051, Japan
e Advanced Genomics Center, National Institute of Genetics, Mishima, Shizuoka 411-8540, Japan
f Department of Precision Mechanics, Faculty of Science and Engineering, Chuo University, Bunkyo, Tokyo 112-8551, Japan
*To whom correspondence should be addressed. Email: koiwai@go.tuat.ac.jp
Query	accession No. and protein name [scientific name]	Identity
Mj-18851	ROT73869.1 putative von Willebrand factor D and EGF domain-containing protein-like [Penaeus vannamei]	76.95
Mj-28260	ROT73869.1 putative von Willebrand factor D and EGF domain-containing protein-like [Penaeus vannamei]	75.71
Mj-18900	ROT67304.1 PDGF/VEGF-related factor 1 [Penaeus vannamei]	60.45
Mj-19047	ANJ03341.1 vascular endothelial growth factor 3 [Penaeus vannamei]	32.22
Mj-19073	ANJ03341.1 vascular endothelial growth factor 3 [Penaeus vannamei]	32.22
Mj-21326	ALL27072.1 vascular endothelial growth factor 2 [Penaeus vannamei]	73.77
Mj-24334	ROT67304.1 PDGF/VEGF-related factor 1 [Penaeus vannamei]	59.62
Mj-28075	ANJ03341.1 vascular endothelial growth factor 3 [Penaeus vannamei]	30.34
Mj-1653	XP_027221413.1 insulin-like growth factor-binding protein-related protein 1 [Penaeus vannamei]	63.16
Mj-4262	XP_027219293.1 insulin-like growth factor-binding protein 4 [Penaeus vannamei]	42.34
Mj-11881	ROT63606.1 Insulin-like growth factor-binding protein complex acid labile chain [Penaeus vannamei]	87.11
Mj-12393	ROT79655.1 Insulin-like growth factor-binding protein complex acid labile chain [Penaeus vannamei]	28.85
Mj-19208	XP_027219293.1 insulin-like growth factor-binding protein 4 [Penaeus vannamei]	43.24
Mj-19902	XP_027209557.1 single insulin-like growth factor-binding domain protein-2 [Penaeus vannamei]	54.67
Mj-20087	XP_027238616.1 single insulin-like growth factor-binding domain protein-2 [Penaeus vannamei]	36.76
Mj-20100	XP_027238616.1 single insulin-like growth factor-binding domain protein-2 [Penaeus vannamei]	36.76
Mj-21255	XP_027219293.1 insulin-like growth factor-binding protein 4 [Penaeus vannamei]	39.64
Mj-21257	XP_027219293.1 insulin-like growth factor-binding protein 4 [Penaeus vannamei]	39.19
Mj-21466	XP_027209557.1 single insulin-like growth factor-binding domain protein-2 [Penaeus vannamei]	54.67
Mj-19606	AJI42795.1 crustacean hematopoietic factor-like protein [Penaeus vannamei]	79.17
Mj-19618	AJI42795.1 crustacean hematopoietic factor-like protein [Penaeus vannamei]	79.17
Mj-21130	AJI42795.1 crustacean hematopoietic factor-like protein [Penaeus vannamei]	78.69
Mj-1602	XP_027225552.1 tubulointerstitial nephritis antigen-like isoform X2 [Penaeus vannamei]	83.44
Mj-17894	XP_027225552.1 tubulointerstitial nephritis antigen-like isoform X2 [Penaeus vannamei]	83.44
Mj-24745	XP_027225552.1 tubulointerstitial nephritis antigen-like isoform X2 [Penaeus vannamei]	83.44
