## Supplementary material for "Single-cell RNA-seq analysis reveals penaeid shrimp hemocyte subpopulations and cell differentiation process": DatasetS6

### Sheet: AMPs&crayfhish hem marker
Dataset S6. Anti-microbial peptides and crayfish hemocyte marker genes from assembled genes.
Single-cell RNA-seq analysis reveals penaeid shrimp hemocyte subpopulations and cell differentiation process
Keiichiro Koiwai a, *, Takashi Koyama b, c, Soichiro Tsuda d, Atsushi Toyoda e, Kiyoshi Kikuchi b, Hiroaki Suzuki f, Ryuji Kawano a
a Department of Biotechnology and Life Science, Tokyo University of Agriculture and Technology, Koganei, Tokyo 184-8588, Japan
b Fisheries Laboratory, Graduate School of Agricultural and Life Sciences, The University of Tokyo, Hamamatsu, Shizuoka 431-0214, Japan
c Graduate School of Fisheries and Environmental Sciences, Nagasaki University, Bunkyo-machi, Nagasaki, Nagasaki 852-8521, Japan
d bitBiome Inc., Waseda University Incubation Center, Nishiwaseda, Shinjuku, Tokyo 169-0051, Japan
e Advanced Genomics Center, National Institute of Genetics, Mishima, Shizuoka 411-8540, Japan
f Department of Precision Mechanics, Faculty of Science and Engineering, Chuo University, Bunkyo, Tokyo 112-8551, Japan
*To whom correspondence should be addressed. Email: koiwai@go.tuat.ac.jp
Query	accession No. and protein name [scientific name]	Identity	function
Mj-7057	AMH87234.1 penaeidin-II [Penaeus japonicus]	98.65	AMPs (Penaeidin)
Mj-16963	AMH87234.1 penaeidin-II [Penaeus japonicus]	100	AMPs (Penaeidin)
Mj-16993	AMH87234.1 penaeidin-II [Penaeus japonicus]	100	AMPs (Penaeidin)
Mj-18245	AMH87234.1 penaeidin-II [Penaeus japonicus]	95.83	AMPs (Penaeidin)
Mj-19281	AMH87234.1 penaeidin-II [Penaeus japonicus]	100	AMPs (Penaeidin)
Mj-20968	AMH87234.1 penaeidin-II [Penaeus japonicus]	98.65	AMPs (Crustin)
Mj-19757	AVG44186.1 crustin-like protein [Penaeus japonicus]	97.62	AMPs (Crustin)
Mj-19768	AVG44186.1 crustin-like protein [Penaeus japonicus]	98.21	AMPs (Crustin)
Mj-21340	AVG44186.1 crustin-like protein [Penaeus japonicus]	100	AMPs (Crustin)
Mj-21342	AVG44186.1 crustin-like protein [Penaeus japonicus]	100	AMPs (Crustin)
Mj-21343	AVG44186.1 crustin-like protein [Penaeus japonicus]	98.81	AMPs (Crustin)
Mj-21345	AVG44186.1 crustin-like protein [Penaeus japonicus]	100	AMPs (Crustin)
Mj-24309	AME17866.1 CruI-1 [Penaeus japonicus]	42.99	AMPs (Crustin)
Mj-5658	ACF28464.1 single whey acidic protein domain-containing protein isoform 1 [Penaeus monodon]	68.63	AMPs (WAP containing protein)
Mj-19716	AAS38513.1 single WAP domain-containing protein [Penaeus vannamei]	63.41	AMPs (WAP containing protein)
Mj-20224	ACF28464.1 single whey acidic protein domain-containing protein isoform 1 [Penaeus monodon]	67.31	AMPs (WAP containing protein)
Mj-28125	ABW88999.1 double WAP domain-containing protein [Penaeus japonicus]	98.29	AMPs (WAP containing protein)
Mj-3730	ANA91278.1 ALF-A1 [Penaeus japonicus]	100	AMPs (ALF)
Mj-7049	ANA91279.1 ALF-C1 [Penaeus japonicus]	100	AMPs (ALF)
Mj-18229	ANA91279.1 ALF-C1 [Penaeus japonicus]	100	AMPs (ALF)
Mj-19760	AME17862.1 ALFC2 [Penaeus japonicus]	100	AMPs (ALF)
Mj-23779	ANA91278.1 ALF-A1 [Penaeus japonicus]	100	AMPs (ALF)
Mj-17408	AMO44058.1 stylicin protein [Penaeus japonicus]	100	AMPs (stylicin)
Mj-28767	AMO44058.1 stylicin protein [Penaeus japonicus]	99.02	AMPs (stylicin)
Mj-1856	BAC57467.1 c-type lysozyme [Penaeus japonicus]	100	AMPs (lysozyme)
Mj-4261	AAP92779.1 hemocyte kazal-type proteinase inhibitor [Penaeus monodon]	72.55	KuPI
Mj-4692	AAR92097.1 protease inhibitor [Penaeus japonicus]	95.24	KuPI
Mj-8087	AGH68885.1 kazal type protease inhibitor [Penaeus monodon]	70.59	KuPI
Mj-13380	AAR92097.1 protease inhibitor [Penaeus japonicus]	98.75	KuPI
Mj-17263	AAP92779.1 hemocyte kazal-type proteinase inhibitor [Penaeus monodon]	77.29	KuPI
Mj-18293	AGH68885.1 kazal type protease inhibitor [Penaeus monodon]	69.68	KuPI
Mj-18295	AGH68885.1 kazal type protease inhibitor [Penaeus monodon]	69.23	KuPI
Mj-18296	AGH68885.1 kazal type protease inhibitor [Penaeus monodon]	68.78	KuPI
Mj-18305	AAP92779.1 hemocyte kazal-type proteinase inhibitor [Penaeus monodon]	77.29	KuPI
Mj-18360	AAP92779.1 hemocyte kazal-type proteinase inhibitor [Penaeus monodon]	76.5	KuPI
Mj-18858	AGH68885.1 kazal type protease inhibitor [Penaeus monodon]	70.05	KuPI
Mj-19558	AAP92779.1 hemocyte kazal-type proteinase inhibitor [Penaeus monodon]	77.78	KuPI
Mj-19602	AAP92779.1 hemocyte kazal-type proteinase inhibitor [Penaeus monodon]	69.39	KuPI
Mj-21278	AAP92779.1 hemocyte kazal-type proteinase inhibitor [Penaeus monodon]	70	KuPI
Mj-22220	AAP92779.1 hemocyte kazal-type proteinase inhibitor [Penaeus monodon]	71.23	KuPI
Mj-24303	AAP92779.1 hemocyte kazal-type proteinase inhibitor [Penaeus monodon]	77.19	KuPI
Mj-25913	AGH68885.1 kazal type protease inhibitor [Penaeus monodon]	68.78	KuPI
Mj-9527	BAP28201.1 copper/zinc superoxide dismutase isoform 2 [Penaeus japonicus]	99.43	SOD
Mj-19309	BAP28201.1 copper/zinc superoxide dismutase isoform 2 [Penaeus japonicus]	99.43	SOD
Mj-7520	ABD92928.1 hemocyte transglutaminase [Penaeus japonicus]	100	Tgase
Mj-16280	ABD92928.1 hemocyte transglutaminase [Penaeus japonicus]	99.74	Tgase
Mj-16290	ABD92928.1 hemocyte transglutaminase [Penaeus japonicus]	99.74	Tgase
Mj-16828	AAV49005.1 transglutaminase [Penaeus monodon]	88.42	Tgase
Mj-18273	AAV49005.1 transglutaminase [Penaeus monodon]	85.36	Tgase
Mj-18525	ABD92928.1 hemocyte transglutaminase [Penaeus japonicus]	99.7	Tgase
Mj-18527	ABD92928.1 hemocyte transglutaminase [Penaeus japonicus]	99.7	Tgase
Mj-21219	ABD92928.1 hemocyte transglutaminase [Penaeus japonicus]	99.74	Tgase
Mj-16869	ABQ45957.1 prophenoloxidase 2 [Penaeus vannamei]	86.34	proPO
Mj-17141	ABQ45957.1 prophenoloxidase 2 [Penaeus vannamei]	85.96	proPO
Mj-17537	ABQ45957.1 prophenoloxidase 2 [Penaeus vannamei]	86.43	proPO
Mj-28086	ABY81277.1 prophenoloxidase-2 [Penaeus vannamei]	86.51	proPO
