## Supplementary material for "Single-cell RNA-seq analysis reveals penaeid shrimp hemocyte subpopulations and cell differentiation process": DatasetS7

### Sheet: Sheet1
Dataset S7. Key resource table
Single-cell RNA-seq analysis reveals penaeid shrimp hemocyte subpopulations and cell differentiation process
Keiichiro Koiwai a, *, Takashi Koyama b, c, Soichiro Tsuda d, Atsushi Toyoda e, Kiyoshi Kikuchi b, Hiroaki Suzuki f, Ryuji Kawano a
a Department of Biotechnology and Life Science, Tokyo University of Agriculture and Technology, Koganei, Tokyo 184-8588, Japan
b Fisheries Laboratory, Graduate School of Agricultural and Life Sciences, The University of Tokyo, Hamamatsu, Shizuoka 431-0214, Japan
c Graduate School of Fisheries and Environmental Sciences, Nagasaki University, Bunkyo-machi, Nagasaki, Nagasaki 852-8521, Japan
d bitBiome Inc., Waseda University Incubation Center, Nishiwaseda, Shinjuku, Tokyo 169-0051, Japan
e Advanced Genomics Center, National Institute of Genetics, Mishima, Shizuoka 411-8540, Japan
f Department of Precision Mechanics, Faculty of Science and Engineering, Chuo University, Bunkyo, Tokyo 112-8551, Japan
*To whom correspondence should be addressed. Email: koiwai@go.tuat.ac.jp
Reagent type (species) or resource	Designation	Source or reference	Identifiers	Additional information
Biological sample (M. japonicus)	Hemocytes	NA	NA	hemocytes from hemolymph from 20 gram of kuruma shrimp
PCR primer	1st PCR primer	Macosko et al., 2015	DOI: 10.1016/j.cell.2015.05.002	AAGCAGTGGTATCAACGCAGAGT
PCR primer	P5 universal primer	Illumina, Inc	NA	AATGATACGGCGACCACCGAGATCTACACGCCTGTCCGCGGAAGCAGTGGTATCAACGCAGAGT*A*C
PCR primer	i7 index primer	Illumina, Inc	NA	N703: CAAGCAGAAGACGGCATACGAGATTTCTGCCTGTCTCGTGGGCTCGG N704: CAAGCAGAAGACGGCATACGAGATGCTCAGGAGTCTCGTGGGCTCGG N705: CAAGCAGAAGACGGCATACGAGATAGGAGTCCGTCTCGTGGGCTCGG
Sequencebased reagent	custom sequence primer	Macosko et al., 2015	DOI: 10.1016/j.cell.2015.05.002	Seq: GCCTGTCCGCGGAAGCAGTGGTATCAACGCAGAGTAC
qRT-PCR primers	EF-1α	Koiwai et al., 2019	DOI: 10.1007/s12562-019-01311-5 sequence accession number: AB458256	For: ATTGCCACACCGCTCACA Rev: TCGATCTTGGTCAGCAGTTCA
qRT-PCR primers	HemTGase	Yeh et al., 2006	DOI: 10.1016/j.bbapap.2006.04.005 sequence accession number: DQ436474	For: GAGTCAGAAGTCGCCGAGTGT Rev: TGGCTCAGCAGGTCGTTTAA
qRT-PCR primers	Penaeidin	An et al., 2016	DOI: 10.1016/j.dci.2016.02.001 sequence accession number: KU057370	For: TTAGCCTTACTCTGTCAAGTGTACGCC Rev: AACCTGAAGTTCCGTAGGAGCCA
qRT-PCR primers	Crustin	Hipolito et al., 2014	DOI: 10.1016/j.dci.2014.06.001 sequence accession number: AB121740	For: AACTACTGCTGCGAAAGGTCTCA Rev: GGCAGTCCAGTGGCTTGGTA
qRT-PCR primers	Stylicin	Liu et al., 2015	DOI: 10.1016/j.fsi.2015.09.044 sequence accession number: KR063277	For: GGCTCTTCCTTTTCACCTG Rev: GTCGGGCATTCTTCATCC
qRT-PCR primers	proPO	Koiwai et al., 2019	DOI: 10.1007/s12562-019-01311-5 sequence accession number: AB073223	For: CCGAGTTTTGTGGAGGTGTT Rev: GAGAACTCCAGTCCGTGCTC
qRT-PCR primers	Cu/ZnSOD2	Hung et al., 2014	DOI: 10.1016/j.fsi.2014.07.030 sequence accession number: AB908996	Fro: GCCGACACTTCCGACATCA Rev: TTTTGCTTCCGGGTTGGA
qRT-PCR primers	C-lysozyme	Hikima et al., 2003	DOI: 10.1016/s0378-1119(03)00761-3 sequence accession number: AB080238	For: ATTACGGCCGCTCTGAGGTGC Rev: CCAGCAATCGGCCATGTAGC
qRT-PCR primers	VRP	Elbahnaswy et al., 2017	DOI: 10.1016/j.fsi.2017.09.045 sequence accession number: LC179543	For: CTACGGTCGCTACCTTCGTTTG Rev: TCAACAACGCTTCTGAACTTATTCC
Commercial assay or kit	TRI REAGENT	Molecular Research Center, Inc.	TR118	NA
Commercial assay or kit	Direct-zol RNA MiniPrep	Zymo Research	R2050	NA
Commercial assay or kit	Dynabeads Oligo(dT)25	Thermo Fisher Scientific	DB61002	NA
Commercial assay or kit	Direct RNA Sequencing kit	Oxford Nanopore Technologies	SQK-RNA002 kit	NA
Commercial assay or kit	MinION Flow Cell	Oxford Nanopore Technologies	Flow Cell R9.4.1	NA
Commercial assay or kit	Negative Photoresist	Nippon Kayaku Co., Ltd.	SU-8 3050	NA
Commercial assay or kit	Polydimethylsiloxane sylgard 184	Dow Corning Corp.	SYLGARD™ 184 Silicone Elastomer Kit	NA
Commercial assay or kit	Barcoded Bead SeqB	ChemGenes Corporation	MACOSKO-2011-10	NA
Commercial assay or kit	Maxima H Minus Reverse Transcriptase	Thermo Fisher Scientific	EP0751	NA
Commercial assay or kit	Exonuclease I	New England Biolabs	M0293S	NA
Commercial assay or kit	KAPA HiFi HotStart ReadyMix	Roche Ltd.	KK2601	NA
Commercial assay or kit	KAPA HiFi DNA polymerase	Roche Ltd.	KK2103	NA
Commercial assay or kit	Agencourt AMPure XP beads	Beckman Coulter	A63882	NA
Commercial assay or kit	DNA Clean & Concentrator Kit	Zymo Research	D4013	NA
Commercial assay or kit	Qubit™ dsDNA HS Assay Kit	Thermo Fisher Scientific	Q32851	NA
Commercial assay or kit	High-Capacity cDNA Reverse Transcription Kit	Thermo Fisher Scientific	4368814	NA
Commercial assay or kit	KOD SYBR qPCR	TOYOBO Co. Ltd.	QKD-201	NA
Cell staining solution	May-Grünwald‘s eosin methylene blue solution modified	Merck KGaA	101424	NA
Cell staining solution	Giemsa’s Azure Eosin Methylene Blue solution	Merck KGaA	109204	NA
Software, algorithm	Guppy v3.6.1	Oxford Nanopore Technologies	NA	https://community.nanoporetech.com/
Software, algorithm	MinKNOW v3.6.5	Oxford Nanopore Technologies	NA	https://community.nanoporetech.com/
Software, algorithm	TALC v1.01	Broseus et al., 2020	DOI: 10.1093/bioinformatics/btaa634	https://gitlab.igh.cnrs.fr/lbroseus/TALC
Software, algorithm	rnaSPAdes v3.14.1	Bushmanova et al., 2019	DOI: 10.1093/gigascience/giz100	https://cab.spbu.ru/software/rnaspades/
Software, algorithm	Trinity 2.10.0	Grabherr et al., 2011	DOI: 10.1038/nbt.1883	https://github.com/trinityrnaseq/trinityrnaseq/wiki
Software, algorithm	EvidentialGene v2022.01.20	Genome Informatics Lab of Indiana University Biology Department	NA	http://arthropods.eugenes.org/EvidentialGene/
Software, algorithm	Blast+ v2.2.31	Altschul et al., 1990 Camacho et al., 2009	DOI: 10.1016/s0022-2836(05)80360-2 DOI: 10.1186/1471-2105-10-421	https://ftp.ncbi.nlm.nih.gov/blast/executables/blast+/LATEST/
Software, algorithm	Drop-seq tools v2.3.0	McCarroll Lab	NA	https://github.com/broadinstitute/Drop-seq
Software, algorithm	Picard Toolkit	Broad Institute	NA	http://broadinstitute.github.io/picard/
Software, algorithm	bowtie2 v2.4.1	Langmead et al., 2012	DOI: 10.1038/nmeth.1923	http://bowtie-bio.sourceforge.net/bowtie2/index.shtml
Software, algorithm	Surat v3.2.1	Butler et al., 2018 Stuart et al., 2019	DOI: 10.1038/nbt.4096 DOI: 10.1016/j.cell.2019.05.031	https://satijalab.org/seurat/
Software, algorithm	SCTransform	Hafemeister and Satija, 2019	DOI: 10.1186/s13059-019-1874-1	NA
Software, algorithm	Monocle3	Cao et al., 2019	DOI: 10.1038/s41586-019-0969-x	https://github.com/cole-trapnell-lab/monocle3
